# Pluripotency factors regulate the onset of Hox cluster activation in the early embryo

**DOI:** 10.1101/564658

**Authors:** Elena Lopez-Jimenez, Julio Sainz de Aja, Claudio Badia-Careaga, Antonio Barral, Isabel Rollan, Raquel Rouco, Elisa Santos, María Tiana, Jesus Victorino, Hector Sanchez-Iranzo, Rafael D Acemel, Carlos Torroja, Javier Adan, Eduardo Andres-Leon, Jose Luis Gomez-Skarmeta, Giovanna Giovinazzo, Fatima Sanchez-Cabo, Miguel Manzanares

## Abstract

Pluripotent cells are a transient population present in the early mammalian embryo dependent on transcription factors, such as OCT4 and NANOG, which maintain pluripotency while simultaneously suppressing lineage specification. Interestingly, these factors are not exclusive to uncommitted cells, but are also expressed during early phases of differentiation. However, their role in the transition from pluripotency to lineage specification is largely unknown. Using genetic models for controlled *Oct4* or *Nanog* expression during postimplantation stages, we found that pluripotency factors play a dual role in regulating key lineage specifiers, initially repressing their expression and later being required for their proper activation. We show that the HoxB cluster is coordinately regulated in this way by OCT4 binding sites located at the 3’ end of the cluster. Our results show that core pluripotency factors are not limited to maintaining the pre-committed epiblast, but are also necessary for the proper deployment of subsequent developmental programs.
