## Supplementary material for "Pluripotency factors regulate the onset of Hox cluster activation in the early embryo": Table S4

### Sheet: RT-qPCR
primer	sequence 5'-3'
Actin-β_Forward	GGCTGTATTCCCCTCCATCG
Actin-β_Reverse	CCAGTTGGTAACAATGCCATG
Cdx2_Forward	TCAACCTCGCCACAACCTTCCC
Cdx2_Reverse	TGGCTCAGCCTGGGATTGCT
Hoxa1_Forward	CCACCAGGGTTATGCTGGG
Hoxa1_Reverse	CGTGGAGAGGGGATAAGGAGTTA
Hoxb1_Forward	GCCCCAACCTCTTTTCCCC
Hoxb1_Reverse	GACAGGATACCCCGAGTTTTG
Hoxb4_Forward	CGTGAGCACGGTAAACCCC
Hoxb4_Reverse	GTGTTGGGCAACTTGTGGTC
Hoxb9_Forward	GCACGCCCGAGTACAGTTT
Hoxb9_Reverse	GGCAGAGGGGTTGGTTTGA
Nanog_Forward	CTTACAAGGGTCTGCTACTGAGATGC
Nanog_Reverse	TGCTTCCTGGCAAGGACCTT
Oct4_Forward	ATCAGCTTGGGCTAGAGAAGGATG
Oct4_Reverse	AAAGGTGTCCCTGTAGCCTCATAC
Pax6_Forward	TACCAGTGTCTACCAGCCAAT
Pax6_Reverse	TGCACGAGTATGAGGAGGTCT
Tbx6_Forward	ATGTACCATCCACGAGAGTTGT
Tbx6_Reverse	GGTAGCGGTAACCCTCTGTC
Ywhaz_Forward	CGTTGTAGGAGCCCGTAGGTC
Ywhaz_Reverse	TCTGGTTGCGAAGCATTGGG

### Sheet: in situ probes
probe	forward primer 5'-3' *	reverse primer 5'-3' *	probe size (bp)	αsense pol	sense pol
Hoxb1	ATTTAGGTGACACTATAGAATGGGGATCCTACAGGTCTTG	GTAATACGACTCACTATAGGGTTCTTGGTTGAGGCTTGCTT	639	T7	SP6
Hoxb4	ATTTAGGTGACACTATAGAACACGGTAAACCCCAATTACG	GTAATACGACTCACTATAGGGGGATCCATCTTCACCAAAGC	708	T7	SP6
Hoxb9	ATTTAGGTGACACTATAGAAGCAAGAAAAAGCAGGGAGTG	GTAATACGACTCACTATAGGGCACTGGACTGTTTGCCAGAA	635	T7	SP6
Otx2	ATTTAGGTGACACTATAGAACTGGGCTGAACATTCCAGTT	GTAATACGACTCACTATAGGGCTGCCAGGCTTACCAACATT	819	T7	SP6
*italics denote SP6 or T7 RNA polymerase recognition sequences

### Sheet: ChIP-qPCR
primer	sequence 5'-3'
Hoxb1_P_site_F	CTCCCTCTGGTCCCTTCTTT
Hoxb1_P_site_R	GCACATGTGATCTCTCCCAG
Hoxb1_D_site_F	GGAAACTAGAAGGCCATGGG
Hoxb1_D_site_R	AAGTGTCAAGGTGCGGATTT
Nanog_Prom_F	GGAGAATAGGGGGTGGGTAG
Nanog_Prom_R	CAGCCTTCCCACAGAAAGAG
Anks1b_F	GGAACAAAGAGGTTAGTGGTTGA
Anks1b_R	GCTAGCTGCTCTTGCTCTCC
Smg6_F	GCCTGTGTTCCAGGTTTCAG
Smg6_R	GCCAACACAAGCCTTTCAG
Tiam1_F	GAATTCGCTCGGAACAGC
Tiam1_R	AACATTCATGCCCTGACCAC

### Sheet: 4C
viewpoint	primer name	sequence 5'-3'
P (Hoxb1 proximal)	P_4C_reading _short	AGTGTTCAAAACTAGTAAAGATC
	P_4C_nonreading_short	CATTTCCCTTCTCCTGTT
	P_4C_reading_long	AATGATACGGCGACCACCGAACACTCTTTCCCTACACGACGCTCTTCCGATCTAGTGTTCAAAACTAGTAAAGATC
	P_4C_nonreading_long	CAAGCAGAAGACGGCATACGACATTTCCCTTCTCCTGTT
D (Hoxb1 distal)	D_4C_reading _short	GTGTTCCCTCAGTAGGTGGGATC
	D_4C_nonreading_short	TGCCTGTTGACTGGTCTCTCC
	D_4C_reading _long	AATGATACGGCGACCACCGAACACTCTTTCCCTACACGACGCTCTTCCGATCTGTGTTCCCTCAGTAGGTGGGATC
	D_4C_nonreading_long	CAAGCAGAAGACGGCATACGATGCCTGTTGACTGGTCTCTCC

### Sheet: sgRNAs
sgRNA	target site 5'-3' (20nt)	PAM
g1D	TCTCCACACTGGCGCGTGGC (+)	AGG
g2D	AGGACAAGAGTTCGATTCCC (+)	AGG
oligos for cloning	sequence (5'-3')
g1D_F	CACCGTCTCCACACTGGCGCGTGGC
g1D_R	AAACGCCACGCGCCAGTGTGGAGAC
g2D_F	CACCGAGGACAAGAGTTCGATTCCC
g2D_R	AAACGGGAATCGAACTCTTGTCCTC

### Sheet: ESC genotyping
primer	sequence 5'-3'	amplicon size (bp)
D_forward	AACTCAGGGACGGGTTGAAT	1361 (wt), 690 (#30), 702 (#57)
D_reverse	ATCAAGGGAGTGGCAGCTAG
